# An Innate Immune Receptor Toll-1 converts chronic light stress into glial-phagocytosis

**DOI:** 10.1101/2025.09.03.673940

**Authors:** Jiro Osaka, Toshiharu Ichinose, Mai Kanno, Satoko Hakeda-Suzuki, Takashi Suzuki, Atsushi Sugie

## Abstract

Chronic stress can cause progressive neuronal degeneration, yet the molecular mechanisms linking stress sensing to neuroimmune responses remain elusive. In this study, using a *Drosophila* model of chronic light-induced stress, we show that photoreceptor neurons accumulate reactive oxygen species (ROS) and exhibit Toll-1 activation which involves Spätzle ligands and receptor endocytosis. Toll-1 activation in neurons promotes axonal degeneration by inducing expression of the glial phagocytic receptor Draper (Drpr), leading to the engulfment of stressed axons. Genetic interaction analyses indicate that Toll-1 functions upstream of Drpr in a stress-responsive signaling cascade. Blocking either Toll-1 or Drpr attenuates axon loss under light stress, while Toll-1 overexpression exacerbates it. Toll-1 also plays a similar pro-degenerative role in an activity-dependent olfactory neuron degeneration paradigm, pointing to a broader role for this mechanism in neural degeneration. Together, these findings identify a neuron-glia signaling axis that converts sustained stress into structural degeneration.
