## Supplemental Table 1 for "An Innate Immune Receptor Toll-1 converts chronic light stress into glial-phagocytosis"

### Sheet: Primer lists
Primers used in this study
	Seaquence	Comment
20×UAS-myc::Toll::HA	ttcttatcctttacttcaggcgcggccgccaacatggaacaaaaactcatctcagaagaggatctgATGAGTCGACTAAAGGCCGCTT	20×UAS-myc::Toll::HA Forward
	tttgttattttaaaaacgattcatttctagactaagcgtaatctggaacatcgtatgggtaTACGTCGCTCTGTTTGGCATTC	20×UAS-myc::Toll::HA Reverse
20×UAS-Toll::Venus	ttcttatcctttacttcaggcgcggccgccaacATGAGTCGACTAAAGGCCGCTTCCGAGC	20×UAS-Toll::Venus Forward
	tttgttattttaaaaacgattcatttctagattacttgtacagctcgtccatgccgagagt	20×UAS-Toll::Venus Reverse
Spz-7×spGFP11::V5	GAGCTCCACCGCGGCCGAATTGGCCAAGCTTGGACAGTGCACCCTTCATGCCCATACC	Spz-7×spGFP11::V5 Left Arm Forward
	CACGCATGGATCCGCCGCTACCTCCGCTAGCgCCAGTCTTCAACGCGCACTTGCAG	Spz-7×spGFP11::V5 Left Arm Reverse
	cgtataatgtatgctatacgaagttctcgaGTTCTGGAAAATGGGATTCTCCAGTCGATGGC	Spz-7×spGFP11::V5 Right Arm Forward
	CGCGTAATACGACTCACTATAGGGCGAATTGGtacCgggttcaaagaactttACTTTGCTGGCATGTACTTG	Spz-7×spGFP11::V5 Right Arm Reverse
	CTTCGACTGGGTGATTCTGGAAAA	Spz gDNA#1 Forward
	AAACTTTTCCAGAATCACCCAGTC	Spz gDNA#1 Reverse
	CTTCGCAAGTGCGCGTTGAAGACT	Spz gDNA#2 Forward
	AAACAGTCTTCAACGCGCACTTGC	Spz gDNA#2 Reverse
rtPCR of atub84B	GATCGTGTCCTCGATTACCGC	rtPCR αtub84B Forward (House-keeping genes)
	RGGGAAGTGAATACGTGGGTAGG	rtPCR αtub84B Reverse (House-keeping genes)
rtPCR of Rp49	AGCATACAGGCCCAAGATCG	rtPCR Rp49 Forward (House-keeping genes)
	TGTTGTCGATACCCTTGGGC	rtPCR Rp49 Reverse (House-keeping genes)
rtPCR of ATPsynb	ATGTTCGCGTTACGTGCTG	rtPCR ATPsynb Forward (House-keeping genes)
	ACCAATTACGGCCACAATCTTTC	rtPCR ATPsynb Reverse (House-keeping genes)
rtPCR of Ubi-p5E	TCTTCACTTGGTCCTGCGTC	rtPCR Ubi-p5E Forward (House-keeping genes)
	ATGGCTCGACCTCCAAAGTG	rtPCR Ubi-p5E Reverse (House-keeping genes)
rtPCR of ninaE	TGCGACATATACGCCGGAC	rtPCR ninaE Forward (Photoreceptor neuron genes)
	CGATCACTTGGTAGCGATCCA	rtPCR ninaE Reverse (Photoreceptor neuron genes)
rtPCR of Arr1	CATGAACAGGCGTGATTTTGTAG	rtPCR Arr1 Forward (Photoreceptor neuron genes)
	TTCTGGCGCACGTACTCATC	rtPCR Arr1 Reverse (Photoreceptor neuron genes)
rtPCR of Rh4	TTGTGCAACGCCAGTGAAC	rtPCR Rh4 Forward (Photoreceptor neuron genes)
	TCCGAGGAACTGTAAGTCTCC	rtPCR Rh4 Reverse (Photoreceptor neuron genes)
rtPCR of Mef2	ATATCACGCATCACCGATGAAC	rtPCR Mef2 Forward (Not strongly expressed)
	GGCGTACTGGTACAGCTTGT	rtPCR Mef2 Reverse (Not strongly expressed)
rtPCR of Rgk1	AACACAAGCGGGACGAGAATA	rtPCR Rgk1 Forward (Not strongly expressed)
	GTGAGCCATATCGCATCTGAAA	rtPCR Rgk1 Reverse (Not strongly expressed)
rtPCR of sNPF	GTGTTCCTCAGTTCGAGGCAA	rtPCR sNPF Forward (Not strongly expressed)
	AGTTCAAAAGCGAGTTGTACCA	rtPCR sNPF Reverse (Not strongly expressed)
