## Supplemental Table 2 for "An Innate Immune Receptor Toll-1 converts chronic light stress into glial-phagocytosis"

### Sheet: genotype
Genotype of flies in this study
Figure 1
1B–D	GMR-white-RNAi, GMR-dicer2/w; GMR-GAL4/+;UAS-RpL3.FLAG/+
1E–G	GMR-white-RNAi, UAS-dicer2/w; GMR-GAL4/10XUAS-IVS-myr::tdTomato;
1H	(ctrl)_GMR-white-RNAi, UAS-dicer2/w; GMR-GAL4/40D-UAS;
	(sod1 OE)_GMR-white-RNAi, UAS-dicer2/w; GMR-GAL4/+;UAS-sod1/+
	(cat OE)_GMR-white-RNAi, UAS-dicer2/w; GMR-GAL4/+;UAS-cat/+
1I–N	GMR-white-RNAi, GMR-dicer2/w; GMR-GAL4/+;UAS-RpL3.FLAG/+
Figure 2
2A–A''	w/w;;toll-1::Venus
2B	w/w;;
2C	w/w;toll-1r3/toll-1r4
2D	(w;;)_w/w;;
	(w;;toll-1r3/r4)_w/w;;toll-1r3/toll-1r4
2E	(ctrl)_GMR-white-RNAi, UAS-dicer2/w; GMR-GAL4/40D-UAS;
	(toll-1-RNAi)_GMR-white-RNAi, UAS-dicer2/w; GMR-GAL4/+;UAS-toll-1-RNAi/+
2F	(ctrl)_GMR-white-RNAi, UAS-dicer2/w; GMR-GAL4/40D-UAS;
	(toll-1 OE)_GMR-white-RNAi, UAS-dicer2/w; GMR-GAL4/UAS-myc::toll-1::HA;
Figure 3
3A–C	GMR-white-RNAi, UAS-dicer2/w; GMR-GAL4/UAS-toll-1::Venus;
3D	(ctrl)_GMR-white-RNAi, UAS-dicer2/w; GMR-GAL4/UAS-toll-1::Venus;
	(shibirets1)_GMR-white-RNAi, UAS-dicer2/w; GMR-GAL4/UAS-toll-1::Venus; UAS-shibirets1/+
3E–E''	GMR-white-RNAi, UAS-dicer2/w; GMR-GAL4/UAS-toll-1::Venus;UAS-rab5::FLAG::HA/+
3F	(ctrl)_GMR-white-RNAi, UAS-dicer2/w; GMR-GAL4/40D-UAS;
	(shibirets1)_GMR-white-RNAi, UAS-dicer2/w; GMR-GAL4/+;UAS-shibirets1/+
3G	(ctrl)_GMR-white-RNAi/UAS-dicer2; GMR-GAL4/40D-UAS;tub-GAL80[ts]/+
	(TNT)_GMR-white-RNAi/UAS-dicer2; GMR-GAL4/tub-GAL80[ts];UAS-TeTxLC.tnt/+
3H	GMR-white-RNAi, UAS-dicer2/w; GMR-GAL4/UAS-toll-1::Venus;
Figure 4
4B	w/w;;
4C	w/w;; spzD8, spz5D44
4D	(w;;)_w/w;;
	(w;; spzD8, spz5D44)_w/w;; spzD8, spz5D44
4E	GMR-white-RNAi, UAS-dicer2/w; GMR-GAL4/40D-UAS;
4F	GMR-white-RNAi, UAS-dicer2/y, sc, v, sev; GMR-GAL4/SAM.dCas9.GS03171;
4G	GMR-white-RNAi, UAS-dicer2/y, sc, v, sev; GMR-GAL4/SAM.dCas9.GS03274;
4H and 4I	(ctrl)_GMR-white-RNAi, UAS-dicer2/w; GMR-GAL4/40D-UAS;
	(spz OE)_GMR-white-RNAi, UAS-dicer2/y, sc, v, sev; GMR-GAL4/SAM.dCas9.GS03171;
	(spz5 OE)_GMR-white-RNAi, UAS-dicer2/y, sc, v, sev; GMR-GAL4/SAM.dCas9.GS03274;
4K	w/w;;Spz-7×GFP::11::V5
4L and M	GMR-white-RNAi, UAS-dicer2/+; UAS-spGFP1-10/+; Spz-7×GFP::11::V5/+
4N	(with Spz-Spz-7×GFP::11::V5)_GMR-white-RNAi, UAS-dicer2/+; UAS-spGFP1-10/+; Spz-7×GFP::11::V5/repo-GAL4
	(without Spz-Spz-7×GFP::11::V5)_GMR-white-RNAi, UAS-dicer2/+; ; Spz-7×GFP::11::V5/repo-GAL4
Figure 5
5A–C	yw/w;;Mi{PT-GFSTF.1}drpr[MI07659-GFSTF.1]/+
5D	w/w or Y;;
5E	w/w or Y;; drprD5
5F	(w;;)_w/w or Y;;
	(w;; drprD5)_w/w or Y;; drprD5
5G	GMR-white-RNAi, GMR-dicer2/yw;UAS-drpr-RNAi/+;
5H	GMR-white-RNAi, GMR-dicer2/yw;UAS-drpr-RNAi/+;repo-GAL4/+
5I	(ctrl)_GMR-white-RNAi, GMR-dicer2/yw;UAS-drpr-RNAi/+;
	(drpr-RNAi)_GMR-white-RNAi, GMR-dicer2/yw;UAS-drpr-RNAi/+;repo-GAL4/+
5J and 5K	GMR-white-RNAi, GMR-dicer2/w;UAS-GFP-LactC1C2/+; GMR24F06-GAL4/+
5L and 5M	GMR-white-RNAi, GMR-dicer2/w;UAS-GFP-LactC1C2/+; GMR16H03-GAL4/+
5N and 5O	yw/w;;Mi{PT-GFSTF.1}drpr[MI07659-GFSTF.1]/+
5P	(Dm8)_GMR-white-RNAi, GMR-dicer2/w;UAS-GFP-LactC1C2/+; GMR24F06-GAL4/+
	(L2)_GMR-white-RNAi, GMR-dicer2/w;UAS-GFP-LactC1C2/+; GMR16H03-GAL4/+
	(glia)_GMR-white-RNAi, GMR-dicer2/w;UAS-GFP-LactC1C2/+; repo-GAL4/+
Figure 6
6A	yw/Y;;Mi{PT-GFSTF.1}drpr[MI07659-GFSTF.1]/+
6B	yw/Y;;Mi{PT-GFSTF.1}drpr[MI07659-GFSTF.1]/toll-1r3
6C	(ctrl)_yw/Y;;Mi{PT-GFSTF.1}drpr[MI07659-GFSTF.1]/+
	(toll-1r3/+)_yw/Y;;Mi{PT-GFSTF.1}drpr[MI07659-GFSTF.1]/toll-1r3
6D	GMR-white-RNAi, GMR-dicer2/w;;
6E	GMR-white-RNAi, GMR-dicer2/w;toll-1r3/+;
6F	GMR-white-RNAi, GMR-dicer2/w;drprD5/+;
6G	GMR-white-RNAi, GMR-dicer2/w;toll-1r3/drprD5;
6H	(ctrl) _ GMR-white-RNAi, GMR-dicer2/w;;
	(toll-1r3/+) _ GMR-white-RNAi, GMR-dicer2/w;toll-1r3/+;
	(drprD5/+)_ GMR-white-RNAi, GMR-dicer2/w;drprD5/+;
	(toll-1r3/drprD5) _ GMR-white-RNAi, GMR-dicer2/w;toll-1r3/drprD5;
Figure 7
7B and 7E	w/w;Or42a-GAL4, UAS-mCD8::GFP/40D-UAS;
7C and 7F	w/w;Or42a-GAL4, UAS-mCD8::GFP/+;UAS-toll-1-RNAi/+
7D and 7G	w/w;Or42a-GAL4, UAS-mCD8::GFP/UAS-myc::toll-1::HA;
7H	(ctrl)_w/w;Or42a-GAL4, UAS-mCD8::GFP/40D-UAS;
	(toll-1 RNAi)_w/w;Or42a-GAL4, UAS-mCD8::GFP/+;UAS-toll-1-RNAi/+
	(toll-1 OE)_w/w;Or42a-GAL4, UAS-mCD8::GFP/UAS-myc::toll-1::HA;
Figure S1
S1 A–D'	GMR-white-RNAi/w; GMR-GAL4, UAS-tub-GFP/UAS-mito-cherry
S1 E	(ctrl)_GMR-white-RNAi, UAS-dicer2/w; GMR-GAL4/40D-UAS;
	(drp1-RNAi#1)_GMR-white-RNAi, UAS-dicer2; GMR-GAL4/w;UAS-drp1-RNAi (v44156)/+
	(drp1-RNAi#2)_GMR-white-RNAi, UAS-dicer2; GMR-GAL4/y, v;UAS-drp1-RNAi (BDSC 27682)/+
S1 F–H	GMR-white-RNAi/w; GMR-GAL4/UAS-GFP-mCherry-Atg8a;
S1 I	(ctrl)_UAS-dicer2/ GMR-white-RNAi; 40D-UAS/ GMR-GAL4, UAS-tub-GFP; tub-GAL80[ts]/+
	(atg1-RNAi)_UAS-dicer2/ GMR-white-RNAi; tub-GAL80[ts]/ GMR-GAL4, UAS-tub-GFP;UAS-atg1-RNAi/+
	(atg5-RNAi)_UAS-dicer2/ GMR-white-RNAi; tub-GAL80[ts]/ GMR-GAL4, UAS-tub-GFP;UAS-atg5-RNAi/+
	(atg17-RNAi)_UAS-dicer2/ GMR-white-RNAi; tub-GAL80[ts]/ GMR-GAL4, UAS-tub-GFP;UAS-atg17-RNAi/+
	(atg8a-RNAi)_UAS-dicer2/ GMR-white-RNAi; tub-GAL80[ts]/ GMR-GAL4, UAS-tub-GFP;UAS-atg8a-RNAi/+
	(atg8a OE)_UAS-dicer2/ GMR-white-RNAi; UAS-mCherry-atg8a/ GMR-GAL4, UAS-tub-GFP; tub-GAL80[ts]/+
S1 J–K''	GMR-white-RNAi, UAS-dicer2; GMR-GAL4/w;UAS-mito-QC/+
S1 E	(ctrl)_GMR-white-RNAi, UAS-dicer2/w; GMR-GAL4/40D-UAS;
	(pink1 OE)_GMR-white-RNAi, UAS-dicer2/w; GMR-GAL4/UAS-pink1;
	(parkin OE)_GMR-white-RNAi, UAS-dicer2/w; GMR-GAL4/UAS-parkin;
Figure S2
S2 A	GMR-white-RNAi, GMR-dicer2; GMR-GAL4/w;UAS-RpL3.FLAG
Figure S4
S4 A–E	GMR-white-RNAi/w or Y; GMR-GAL4/+; TRE-EGFP/+
S4 F–J	GMR-white-RNAi/w or Y; GMR-GAL4/+; 10×STAT92E-GFP/+
Figure S5
S5 B	(ctrl)_GMR-white-RNAi, UAS-dicer2/w; GMR-GAL4/40D-UAS;
	(myd88-RNAi)_GMR-white-RNAi, UAS-dicer2/w; GMR-GAL4/UAS-myd88-RNAi;
	(tube-RNAi)_GMR-white-RNAi, UAS-dicer2/y, sc, v, sev; GMR-GAL4/UAS-tube-RNAi;
	(pelle-RNAi)_GMR-white-RNAi, UAS-dicer2/w; GMR-GAL4/UAS-pelle-RNAi;
	(dif-RNAi)_GMR-white-RNAi, UAS-dicer2/w; GMR-GAL4/UAS-dif-RNAi;
	(drs-RNAi)_GMR-white-RNAi, UAS-dicer2/w; GMR-GAL4/UAS-drs-RNAi;
S5 C	(ctrl)_GMR-white-RNAi, UAS-dicer2/w; GMR-GAL4/40D-UAS;
	(tbk1-RNAi)_GMR-white-RNAi, UAS-dicer2/w; GMR-GAL4/UAS-ikkε-RNAi;
S5 D	(ctrl)_GMR-white-RNAi, UAS-dicer2/w; GMR-GAL4/40D-UAS;
	(wek-RNAi)_GMR-white-RNAi, UAS-dicer2/y, sc, v, sev; GMR-GAL4/UAS-wek-RNAi;
	(sarm-RNAi)_GMR-white-RNAi, UAS-dicer2/w; GMR-GAL4/UAS-sarm-RNAi;
	(UAS-puc)_GMR-white-RNAi, UAS-dicer2/yw; GMR-GAL4/+;UAS-puc/+
	(UAS-bskDN)_GMR-white-RNAi, UAS-dicer2/UAS-bskDN; GMR-GAL4/+;
